# Development and evaluation of a core genome multi-locus sequence typing scheme for the *Enterobacter cloacae* complex

**DOI:** 10.64898/2026.09.14.751580

**Authors:** Hilary Miller, Sarah Bakker, Kristin Dyet, David Winter

## Abstract

The *Enterobacter cloacae* species complex (ECC) comprises a group of closely related, opportunistic Gram-negative bacteria of major public health concern due to their frequent involvement in healthcare-associated infections and their capacity to acquire and disseminate multidrug resistance, including carbapenemases. Because members of this complex are often difficult to distinguish phenotypically and their taxonomic status is subject to debate, there is a need for a standardized, species-complex wide typing scheme based on whole genome sequencing (WGS) that can be applied to any species within the complex. In this study we have developed and evaluated a core genome multi-locus sequence typing (cgMLST) scheme suitable for species within the ECC. Using 3442 publicly available genomes from 27 ECC species or subspecies we developed a scheme with 1812 loci, comprising loci present in 99% of all genomes. Among the 3442 isolates in our study, 99.9% had 95% or more of the cgMLST targets, indicating that the schema is well-defined and representative for the breadth of ECC species in our study. On two independent evaluation datasets, the scheme reliably resolved epidemiologically linked isolates with 0–3 allelic differences and returned the same outbreak clusters defined previously by higher-resolution core-genome SNP (cgSNP) analysis. Hierarchical clustering analysis at different levels of resolution showed that the cgMLST profiles could potentially be used to differentiate between species and sub-lineages in the complex. The cgMLST schema will improve the ability of public health laboratories to perform WGS-based surveillance of ECC species.

**Data Summary:** NCBI accession numbers for genome assemblies used to create the cgMLST schema are given in Supplementary Table 1. Samples used to evaluate the schema are from NCBI Bioprojects PRJEB46479 (1) and PRJNA1469251 (sequenced by PHF Science as part of this study). The cgMLST schema created in this study is publicly available from https://chewbbaca.online/species/21.

**Impact Statement:** The *Enterobacter cloacae* complex (ECC) is an increasingly important group of opportunistic, multidrug-resistant pathogens implicated in healthcare-associated infections worldwide, yet its surveillance is hindered by taxonomic complexity and the lack of standardized, scalable typing approaches. In this study, we present a robust, species-complex–wide core genome MLST (cgMLST) scheme derived from over 3,400 genomes spanning 27 ECC taxa, providing a unified framework that captures genomic diversity while maintaining high resolution for outbreak detection. The scheme performs consistently across species boundaries, overcomes limitations of SNP-based approaches for large and heterogeneous datasets, and demonstrates concordance with established outbreak definitions. By enabling portable, reproducible, and high-resolution genomic comparisons without requiring precise species identification, this resource directly addresses a critical gap in ECC genomic epidemiology. Its adoption will enhance the ability of public health laboratories to conduct real-time surveillance, detect transmission events, and respond effectively to the spread of antimicrobial-resistant ECC strains.
