## Supplementary material for "Development and evaluation of a core genome multi-locus sequence typing scheme for the *Enterobacter cloacae* complex": Table S3

### Sheet: Sheet1
Table S3: Discrepancies between species designated on NCBI datasets and species assigned by FastANI.
NCBI	FastANI	No. isolates
E. asburiae	E. dykesii	5
E. quasimori	E. mori	1
E. cloacae (no subspecies)	E. hormaechei subsp. steigerwaltii	5
	E. kobei	1
	E. pasteurii	1
	E. asburiae	1
	E. cloacae subsp. dissolvens	37
	E. cloacae subsp. cloacae	304
E. hormaechei (no subspecies)	E. hormaechei subsp. hoffmannii	65
	E. hormaechei subsp. hormaechei	9
	E. hormaechei subsp. oharae	18
	E. hormaechei subsp. steigerwaltii	225
	E. hormaechei subsp. xiangfangensis	218
E. hormaechei subsp. hoffmannii	E. hormaechei subsp. steigerwaltii	2
E. hormaechei subsp. hormaechei	E. hormaechei subsp. hoffmannii	1
	E. hormaechei subsp. oharae	1
E. hormaechei subsp. oharae	E. hormaechei subsp. xiangfangensis	2
E. hormaechei subsp. xiangfangensis	E. hormaechei subsp. hoffmannii	1
	E. hormaechei subsp. steigerwaltii	96
