## Supplementary material for "Development and evaluation of a core genome multi-locus sequence typing scheme for the *Enterobacter cloacae* complex": Table S5

### Sheet: Sheet1
Table S5. Mean FastANI values between E. cloacae and E. hormaechei subspecies in this study.
Taxon 1	Taxon 2	mean ANI
E. cloacae subsp. cloacae	E. cloacae subsp. dissolvens	95.375
E. hormaechei subsp. hoffmannii	E. hormaechei subsp. hormaechei	94.491
E. hormaechei subsp. hoffmannii	E. hormaechei subsp. oharae	95.8825
E. hormaechei subsp. hoffmannii	E. hormaechei subsp. steigerwaltii	95.8596
E. hormaechei subsp. hoffmannii	E. hormaechei subsp. xiangfangensis	95.8696
E. hormaechei subsp. hormaechei	E. hormaechei subsp. oharae	95.2088
E. hormaechei subsp. hormaechei	E. hormaechei subsp. steigerwaltii	95.1356
E. hormaechei subsp. hormaechei	E. hormaechei subsp. xiangfangensis	94.8813
E. hormaechei subsp. oharae	E. hormaechei subsp. steigerwaltii	97.6392
E. hormaechei subsp. oharae	E. hormaechei subsp. xiangfangensis	97.1087
E. hormaechei subsp. steigerwaltii	E. hormaechei subsp. xiangfangensis	97.0585
